# Transcriptional network of the industrial hybrid *Saccharomyces pastorianus* reveals temperature-dependent allele expression bias and preferential orthologous protein assemblies

**DOI:** 10.1101/2021.04.07.438844

**Authors:** Soukaina Timouma, Laura Natalia Balarezo-Cisneros, Javier Pinto, Roberto De La Cerda, Ursula Bond, Jean-Marc Schwartz, Daniela Delneri

## Abstract

*Saccharomyces pastorianus* is an industrial natural yeast evolved from different hybridisation events between the mesophilic *S. cerevisiae* and the cold-tolerant *S. eubayanus*. This complex aneuploid hybrid carries multiple copies of the parental alleles alongside specific hybrid genes and encodes for multiple protein isoforms which impart novel phenotypes, such as the strong ability to ferment at low temperature. These characteristics lead to agonistic or antagonistic competition for substrates and a plethora of biochemical activities, resulting in a unique cellular metabolism. Here, we investigated the transcriptional signature of the different orthologous alleles in *S. pastorianus* during temperature shifts. We identified temperature-dependent media-independent genes and showed that 35% have their regulation dependent on extracellular leucine uptake, suggesting an interplay between leucine metabolism and temperature response. The analysis of the expression of ortholog parental alleles unveiled that the majority of the genes express preferentially one parental allele over the other, and that *S. eubayanus*-like alleles are significantly over-represented among the genes involved in cold acclimatisation. The presence of functionally redundant parental alleles may impact on the nature of protein complexes established in the hybrid, where both parental alleles are competing. Our expression data indicate that the majority of the protein complexes in the hybrid are likely to be either exclusively chimeric or uni-specific, and that the redundancy is discouraged, a scenario which fits well with the stoichiometric balance-hypothesis. This study offers the first overview of the transcriptional pattern of *S. pastorianus* and provide a rationalisation for its unique industrial traits at expression level.
