## Supplementary Table S1 for "Transcriptional network of the industrial hybrid *Saccharomyces pastorianus* reveals temperature-dependent allele expression bias and preferential orthologous protein assemblies"

### Sheet: Parameter
Table S1. Growth parameters of S. pastorianus at different temperature and media. The table shows the mean and the standard deviation of the maximum biomass, specific growth rate, time to reach half of the maximum biomass (T mid) and integral area, across the three biological replicates.
Temperature	Condition	Maximum Biomass (OD600)	Specific growth rate (h-1)	T mid	Integral area
13°C	Wort	1.21 ± 0.05	0.11 ± 0.01	37.11 ± 1.18	43.65 ± 2.97
	SD	0.87 ± 0.06	0.12 ± 0.01	31.83 ± 1.14	35.79 ± 3.21
	SD + 6% ethanol	1.11 ± 0.01	0.11 ± 0.00	34.18 ± 0.38	43.32 ± 0.13
	SD - Leu	0.87 ± 0.06	0.10 ± 0.01	34.01 ± 2.48	32.02 ± 5.27
22°C	Wort	1.25 ± 0.02	0.20 ± 0.00	20.25 ± 0.24	65.91 ± 1.03
	SD	1.04 ± 0.03	0.22 ± 0.00	17.58 ± 0.29	57.67 ± 1.83
	SD + 6% ethanol	1.07 ± 0.00	0.20 ± 0.00	21.07 ± 0.04	55.58 ± 0.02
	SD - Leu	1.04 ± 0.02	0.20 ± 0.01	18.21 ± 0.28	57.03 ± 0.61
30°C	Wort	1.23 ± 0.04	0.25 ± 0.01	18.69 ± 0.46	67.24 ± 2.27
	SD	0.93 ± 0.01	0.20 ± 0.01	17.70 ± 0.43	51.53 ± 0.89
	SD + 6% ethanol	1.04 ± 0.02	0.19 ± 0.01	20.86 ± 0.19	54.32 ± 1.37
	SD - Leu	0.94 ± 0.01	0.23 ± 0.00	16.85 ± 0.09	52.78 ± 0.82
