## Supplementary Table S2 for "Transcriptional network of the industrial hybrid *Saccharomyces pastorianus* reveals temperature-dependent allele expression bias and preferential orthologous protein assemblies"

### Sheet: Parameter
Table S2. Comparison between the biomass, growth rate, doubling time (T mid) and integral area of S. pastorianus at different temperature and media.
		Biomass		Growth rate		T mid		Integral area
Temperature of growth	Tukey's multiple comparisons test	Adjusted P Value	Summary	Adjusted P Value	Summary	Adjusted P Value	Summary	Summary	Adjusted P Value
13 °C	Wort vs. SD	<0.0001	****	0.3956	ns	<0.0001	****	**	0.0013
	Wort vs. SD + 6% ethanol	0.0069	**	>0.9999	ns	0.0028	**	ns	0.9979
	Wort vs. SD - Leu	<0.0001	****	0.3956	ns	0.0016	**	****	<0.0001
	SD vs. SD + 6% ethanol	<0.0001	****	0.3956	ns	0.0184	*	**	0.0021
	SD vs. SD - Leu	>0.9999	ns	0.0185	*	0.031	*	ns	0.1943
	SD + 6% ethanol vs. SD - Leu	<0.0001	****	0.3956	ns	0.9955	ns	****	<0.0001
22°C	Wort vs. SD	<0.0001	****	0.0185	*	0.0066	**	***	0.0008
	Wort vs. SD + 6% ethanol	<0.0001	****	>0.9999	ns	0.6811	ns	****	<0.0001
	Wort vs. SD - Leu	<0.0001	****	>0.9999	ns	0.0471	*	***	0.0003
	SD vs. SD + 6% ethanol	0.7004	ns	0.0185	*	0.0004	***	ns	0.6673
	SD vs. SD - Leu	>0.9999	ns	0.0185	*	0.8249	ns	ns	0.9849
	SD + 6% ethanol vs. SD - Leu	0.7004	ns	>0.9999	ns	0.0035	**	ns	0.8569
30°C	Wort vs. SD	<0.0001	****	<0.0001	****	0.5402	ns	****	<0.0001
	Wort vs. SD + 6% ethanol	<0.0001	****	<0.0001	****	0.032	*	****	<0.0001
	Wort vs. SD - Leu	<0.0001	****	0.0185	*	0.0832	ns	****	<0.0001
	SD vs. SD + 6% ethanol	0.0029	**	0.3956	ns	0.0013	**	ns	0.4385
	SD vs. SD - Leu	0.9833	ns	0.0004	***	0.6564	ns	ns	0.9023
	SD + 6% ethanol vs. SD - Leu	0.0069	**	<0.0001	****	<0.0001	****	ns	0.8339
