## Supplementary Table S4 for "Transcriptional network of the industrial hybrid *Saccharomyces pastorianus* reveals temperature-dependent allele expression bias and preferential orthologous protein assemblies"

### Sheet: Sheet1
Table S4: Protein complex configutations (uni-specific, chimeric, partially and fully redundant) based on the presence of one or both parental alleles in homodimers, heterodimers and trimers. S. cerevisiae-like and S. eubayanus-like alleles are annotated in the table “S. cer” and “S. eub”, respectively. When both alleles are present, it is annotated “Both”.
		Uni-specific		Fully redundant
Homodimer	Protein 1 and 2	S. cer	S. eub	Both
		Chimeric		Uni-specific		Partially redundant				Fully redundant
Heterodimer	Protein 1	S. cer	S. eub	S. cer	S. eub	Both	S. eub	Both	S. cer	Both
	Protein 2	S. eub	S. cer	S. cer	S. eub	S. eub	Both	S. cer	Both	Both
		Chimeric						Uni-specific		Partially redundant																		Fully redundant
Trimer	Protein 1	S. cer	S. cer	S. eub	S. eub	S. eub	S. cer	S. cer	S. eub	Both	Both	Both	Both	S. cer	S. eub	Both	Both	S. cer	S. eub	S. cer	S. eub	Both	Both	S. cer	S. eub	S. cer	S. eub	Both
	Protein 2	S. eub	S. cer	S. cer	S. cer	S. eub	S. eub	S. cer	S. eub	Both	Both	S. cer	S. eub	Both	Both	S. cer	S. eub	Both	Both	S. cer	S. eub	S. cer	S. eub	Both	Both	S. eub	S. cer	Both
	Protein 3	S. cer	S. eub	S. cer	S. eub	S. cer	S. eub	S. cer	S. eub	S. cer	S. eub	Both	Both	Both	Both	S. cer	S. eub	S. cer	S. eub	Both	Both	S. eub	S. cer	S. eub	S. cer	Both	Both	Both
