## Supplementary Table S6 for "Transcriptional network of the industrial hybrid *Saccharomyces pastorianus* reveals temperature-dependent allele expression bias and preferential orthologous protein assemblies"

### Sheet: Sheet1
Table S6: Total number of fully redundant, partially redundant, chimeric and uni-specific protein complexes based on the genomic possibilities and the subunits absolute expression in SD media at 22°C. When a parental allele is at least two times more expressed than the other, it was considered as major player.
Homodimers	Potential assembly based on the expression at 22°C in SD medium			Potential assembly based on the expression at 22°C in SD medium
	Cases	Number of complexes		Fully redundant	Unispecific	Total
	Fully redundant	5	→	2	3	5
	Unispecific	3	→	na	3	3
	Total	8	→	2	6	8
Heterodimers	Potential assembly based on the expression at 22°C in SD medium			Potential assembly based on the expression at 22°C in SD medium
	Cases	Number of complexes		Fully redundant	Partially redundant	Chimeric	Unispecific	Total
	Fully redundant	89	→	10	34	14	31	89
	Partially redundant	94	→	na	28	31	35	94
	Chimeric	9	→	na	na	9	na	9
	Unispecific	18	→	na	na	na	18	18
	Total	210	→	10	62	54	84	210
Trimers	Potential assembly based on the expression at 22°C in SD medium			Potential assembly based on the expression at 22°C in SD medium
	Cases	Number of complexes		Fully redundant	Partially redundant	Chimeric	Unispecific	Total
	Fully redundant	38	→	1	18	9	10	38
	Partially redundant	77	→	na	32	23	22	77
	Chimeric	0	→	na	na	0	na	0
	Unispecific	2	→	na	na	na	2	2
	Total	117	→	1	50	32	34	117
